# The Functional and Genetic Architecture of Olfaction in Deer Mice

**DOI:** 10.1101/2025.05.12.653383

**Authors:** Jean-Marc Lassance, Andreas F. Kautt, Landen Gozashti, Hopi E. Hoekstra

## Abstract

Mammals have well-developed olfactory systems, but the molecular logic driving the extraction of biological information, how this logic evolves and contributes to differences in behavior remain unclear. To address this, we generated a chromosome-level assembly of the North American deer mouse, *Peromyscus maniculatus*, meticulously annotating the complex olfactory subgenome. Comparative analysis revealed high evolutionary plasticity within chemosensory gene families. Rodent olfactory and vomeronasal sensory pathways, predominantly associated with odor learning and innate responses, respectively, show divergent evolutionary trajectories–one conserved, the other rapidly evolving. Despite overall vomeronasal gene dynamism, we identified receptors conserved across evolutionary timescales. Using the activation of these receptors as readouts, we demonstrate the conservation of receptor-ligand pairings for subsets of vomeronasal sensory neurons. Collectively, our findings provide insights into the evolution of the mammalian olfactory systems, highlighting key differences in receptor repertoires and establishing deer mice as a model clade to investigate neural mechanisms underlying the evolution of olfactory pathways and their impact on behavioral evolution.

**Teaser:** The deer mouse genome analysis reveals conserved and divergent components of the rodent olfactory subgenome.
