## Supplementary material for "The Functional and Genetic Architecture of Olfaction in Deer Mice": Complete set of orthogroups with conserved receptors with annotations

### Sheet: Vmn1r
Family	Clade	Peromyscus		Mus		Rattus		Ligands|Context	Reference(s)
Vmn1r	AB	APOLLO_000465, APOLLO_000467, APOLLO_000469, APOLLO_001032, APOLLO_001292, APOLLO_001303, APOLLO_001318	Vmn1r_AB_2, Vmn1r_AB_3, Vmn1r_AB_7, Vmn1r_AB_9, Vmn1r_AB_6, Vmn1r_AB_4, Vmn1r_AB_5	NP_001160200.1, NP_444448.1	Vmn1r1, Vmn1r48_V1ra3	NP_714951.1, NP_775418.2, XP_038964458.1	Vom1r90_V1ra16, Vom1r100_V1ra12, Vom1r94	unknown
		APOLLO_000464	Vmn1r_AB_1	NP_444455.1, NP_444456.2, NP_444458.1, NP_444460.2, XP_006505443.1	Vmn1r50_V1rb1, Vmn1r53_V1rb3, Vmn1r40_V1rb7, Vmn1r41_V1ra12, Vmn1r44_V1rb11	NP_775135.2, XP_006236909.1, XP_006236910.1, XP_017447987.1, XP_017448596.1, XP_038965001.1	Vom1r101_V1rb13, Vom1r92_V1rb6, Vom1r93_V1rb5, Vom1r97, LOC102547820, Vom1r96	unknown
		APOLLO_000468	Vmn1r_AB_8	NP_444454.1	Vmn1r54_V1ra9			unknown
	C	APOLLO_000457, APOLLO_000458, APOLLO_000459, APOLLO_000460, APOLLO_001315	Vmn1r_C_1, Vmn1r_C_2, Vmn1r_C_3, Vmn1r_C_5, Vmn1r_C_4	NP_444463.2, NP_444465.2, NP_444466.2, NP_598926.1, NP_598927.1, NP_598928.1, NP_598931.1, NP_598933.1, NP_598934.1, NP_598936.1, NP_598944.1, NP_598945.2, XP_036021791.1	Vmn1r11_V1rc3, Vmn1r13_V1rc5, Vmn1r15_V1rc6, Vmn1r37_V1rc10, Vmn1r36_V1rc11, Vmn1r35_V1rc12, Vmn1r32_V1rc15, Vmn1r26_V1rc17, Vmn1r24_V1rc18, Vmn1r6_V1rc20, Vmn1r21_V1rc28, Vmn1r16_V1rc29, Vmn1r4_V1rc21	XP_038964434.1, XP_038964435.1, XP_038964438.1, XP_038964439.1, XP_038964612.1, XP_038964613.1, XP_038964987.1	Vom1r67, Vom1r66, Vom1r70, Vom1r71, Vom1r87, Vom1r88, Vom1r65	V1rc5: female (in female) (-); female (in male) (-); Mus spicilegus (-);Peromyscus (+); Great horned owl (-) V1rc6: female (in female) (-); female (in male) (-); Mus spicilegus (-);Peromyscus (+); Great horned owl (-) V1rc10/11/12: female (in female) (-); female (in male) (-); Mus spicilegus (-);Peromyscus (-); Great horned owl (+) V1rc20: female (in female) (-); female (in male) (-); Mus spicile…	Isogai et al 2011 Wong et al 2020
	D	APOLLO_000174	Vmn1r_D_21	NP_987074.1, NP_996752.2, NP_997429.2	Vmn1r183_V1rd15, Vmn1r180_V1rd16, Vmn1r181_V1rd20	NP_001161023.1, NP_001161026.1, XP_038956416.1	Vom1r39, Vom1r34, Vom1r34l1	V1rd15/16: female (in male) (-); female (in female) (-)	Isogai et al 2011
	E	APOLLO_000047, APOLLO_000048, APOLLO_000050, APOLLO_000051, APOLLO_000052, APOLLO_000053, APOLLO_000058, APOLLO_000067, APOLLO_000068, APOLLO_000069, APOLLO_000070, APOLLO_000080, APOLLO_000081, APOLLO_000085, APOLLO_000089, APOLLO_000105, APOLLO_001283, APOLLO_001284, APOLLO_001287	Vmn1r_E_26, Vmn1r_E_29, Vmn1r_E_32, Vmn1r_E_28, Vmn1r_E_33, Vmn1r_E_45, Vmn1r_E_36, Vmn1r_E_49, Vmn1r_E_55, Vmn1r_E_48, Vmn1r_E_56, Vmn1r_E_51, Vmn1r_E_50, Vmn1r_E_46, Vmn1r_E_47, Vmn1r_E_31, Vmn1r_E_27, Vmn1r_E_34, Vmn1r_E_30	NP_001161012.1, NP_598992.1	Vmn1r184, Vmn1r185_V1re12	XP_038953067.1	Vom1r24	Vmn1r185_V1re12: female (in male) (-); female (in female) (-); Mus spicilegus (-); Ferret (-); Milksnake (-); Great horned owl (-) Vmn1r185_V1re12: female-specific gender cues present in urine and promoting male mounting behavior	Isogai et al 2011 Haga-Yamanaka et al 2014
		APOLLO_000022, APOLLO_000025, APOLLO_000026, APOLLO_000028, APOLLO_000031, APOLLO_000139, APOLLO_000140, APOLLO_000144	Vmn1r_E_1, Vmn1r_E_3, Vmn1r_E_2, Vmn1r_E_9, Vmn1r_E_4, Vmn1r_E_10, Vmn1r_E_7, Vmn1r_E_8	NP_001160207.1	Vmn1r224	XP_038952937.1, XP_038952945.1	Vom1r3, Vom1r4	Vmn1r224: female (in male) (-); female (in female) (-); Mus spicilegus (+); Ferret (-); Milksnake (+); Great horned owl (-)	Isogai et al 2011
		APOLLO_000029, APOLLO_000030, APOLLO_000034, APOLLO_000131, APOLLO_000134	Vmn1r_E_21, Vmn1r_E_22, Vmn1r_E_23, Vmn1r_E_24, Vmn1r_E_25	NP_598958.1	Vmn1r230_V1re8	NP_001161019.2, NP_001161020.1	Vom1r9, Vom1r13	Vmn1r230_V1re8: female (in male) (-); female (in female) (-); Mus spicilegus (-); Ferret (-); Milksnake (-); Great horned owl (-)	Isogai et al 2011
		APOLLO_000032, APOLLO_000129, APOLLO_000135	Vmn1r_E_14, Vmn1r_E_15, Vmn1r_E_17	NP_598955.1	Vmn1r225_V1re5	XP_038951723.1	Vom1r5	Vmn1r225: chenodeoxycholic acid (CDCA), a primary bile acid	Wong et al 2020
		APOLLO_000083	Vmn1r_E_35			XP_006228226.1, XP_038953103.1, XP_038953124.1, XP_038953132.1	LOC100911184, Vom1r4l, Vom1r63, Vom1r28	unknown
	F	APOLLO_000012	Vmn1r_F_4	NP_598962.2, NP_598963.1	Vmn1r236_V1rf4, Vmn1r233_V1rf5	NP_001161021.1, NP_001161044.1, XP_038956136.1, XP_038956178.1	Vom1r16, Vom1r17, Vom1r112, Vom1r23	V1rf4: Mus spicilegus (-); ferret (-);Great horned owl (-) V1rf5: Mus spicilegus (-); ferret (+);Great horned owl (-)	Isogai et al 2011
		APOLLO_000011	Vmn1r_F_9	NP_598960.3	Vmn1r235_V1rf2	XP_038956130.1	Vom1r20	V1rf2: Mus spicilegus (-); ferret (-);Great horned owl (-)	Isogai et al 2011
		APOLLO_000019	Vmn1r_F_7	NP_598961.1	Vmn1r237_V1rf3	XP_038956144.1	Vom1r21	V1rf3: sulfated steroids (E1050, E1100, E0893, E0588, E2734) Vmn1r237: sulfated steroids (E1100,E0893, E0588)	Isogai et al 2011 Lee et al 2019
		APOLLO_000933, APOLLO_001311	Vmn1r_F_5, Vmn1r_F_6			XP_038953027.1	Vom1r22	unknown
	G	APOLLO_000093	Vmn1r_G_1	NP_665842.1, XP_017177495.1	Vmn1r72_V1rg1, Vmn1r83_V1rg8	XP_006228221.2, XP_038956715.1	Vom1r40, Vom1r49	V1rg8: female (in male) (-); female (in female) (-); Mus spicilegus (-); Bobcat (-);Great horned owl (+)	Isogai et al 2011
		APOLLO_000100	Vmn1r_G_7	NP_598994.1	Vmn1r84_V1rg11	XP_038953236.1, XP_038956628.1	Vom1r46, Vom1r50	V1rg11: female (in male) (-); female (in female) (-); Mus spicilegus (+); Bobcat (+);Great horned owl (+)	Isogai et al 2011
		APOLLO_000195, APOLLO_000197	Vmn1r_G_11, Vmn1r_G_12			XP_038953242.1, XP_038953247.1	Vom1r53, Vom1r54	unknown
		APOLLO_000099	Vmn1r_G_5	NP_598968.1	Vmn1r75_V1rg6	XP_038936338.1	Vom1r108	V1rg6: female (in male) (+); female (in female) (+); Mus spicilegus (-); Bobcat (-);Great horned owl (-)	Isogai et al 2011
	H	APOLLO_000765, APOLLO_000766	Vmn1r_H_7, Vmn1r_H_8	NP_001161013.1	Vmn1r196_V1rh19			unknown
		APOLLO_000750	Vmn1r_H_10	NP_599004.1	Vmn1r211_V1rh20			V1rh20: female (in male) (-); female (in female) (-); Mus spicilegus (-); Pmaniculatus (+); Ferret (-); Milksnake (+); Great horned owl (-)	Isogai et al 2011
		APOLLO_000771	Vmn1r_H_4	NP_001161014.1	Vmn1r221			unknown
	I	APOLLO_000742, APOLLO_000745, APOLLO_000747, APOLLO_000749	Vmn1r_I_8, Vmn1r_I_9, Vmn1r_I_10, Vmn1r_I_12	NP_598985.1	Vmn1r202_V1ri7			Vmn1r202_V1ri7: female (in male) (-); female (in female) (-); male (in male); Mus spicilegus (+)	Isogai et al 2011
		APOLLO_000743, APOLLO_000767	Vmn1r_I_6, Vmn1r_I_7	NP_598984.2	Vmn1r195_V1ri6			Vmn1r195_V1ri6: female (in male) (-); female (in female) (-); male (in male); Mus spicilegus (-)	Isogai et al 2011
		APOLLO_000741	Vmn1r_I_1	NP_001074441.1	Vmn1r194			unknown
		APOLLO_000751	Vmn1r_I_3	NP_598983.1	Vmn1r218_V1ri5			unknown
		APOLLO_000770	Vmn1r_I_5	NP_598982.1	Vmn1r201_V1ri4			Vmn1r201_V1ri4: female (in male) (-); female (in female) (-); male (in male); Mus spicilegus (-)	Isogai et al 2011
	J	APOLLO_000185, APOLLO_000188	Vmn1r_J_1, Vmn1r_J_2	NP_665846.1	Vmn1r85_V1rj3	XP_038952024.1	Vom1r61	V1rj3: sulfated steroids (E1050, E1103)	Isogai et al 2011; Haga-Yamanaka 2014; Lee et al 2019
	K	APOLLO_000186, APOLLO_000187	Vmn1r_K_1, Vmn1r_K_2	NP_598988.1	Vmn1r87_V1rk1	XP_038953254.1	Vom1r57	Vmn1rk1: Peromyscus (+)	Isogai et al 2011
	L	APOLLO_000071	Vmn1r_L_22	NP_598989.1	Vmn1r70_V1rl1	XP_038956276.1	Vom1r30	V1rl1: female (in male) (-); female (in female) (-); Mus spicilegus (+); Bobcat (-);Great horned owl (-) Vmn1r70: lithocholic acid (LCA), a bile acid that is derived from a primary BA [chenodeoxycholic acid (CDCA)]	Isogai et al 2011 Wong et al 2020
	M	APOLLO_000189	Vmn1r_M_2			NP_001160235.1	Vom1r55	unknown

### Sheet: Vmn2r
Family	Clade	Peromyscus		Mus		Rattus		Ligands|Context	Reference(s)
Vmn2r	A1|clade6	APOLLO_001152, APOLLO_001154	Vmn2r_A1_1, Vmn2r_A1_2	NP_001074917.1, NP_001094086.1, NP_001096072.1, NP_001096835.1, NP_001096836.1, NP_001098090.1, NP_001098091.1, NP_001098093.1, NP_001098096.1, NP_001372097.1, XP_017171473.1, XP_017176346.1, XP_030103819.1, XP_030107839.1, XP_030110228.1, XP_030110275.1, XP_030110503.1, XP_030110507.1, XP_036019872.1, XP_036019874.1	Vmn2r84, Vmn2r121, Vmn2r85, Vmn2r86, Vmn2r87, Vmn2r8, Vmn2r9, Vmn2r12, Vmn2r15, Vmn2r11, Vmn2r89, Vmn2r13, Vmn2r88, Gm14496, Vmn2r10, Vmn2r14, Vmn2r16, Vmn2r17, Vmn2r122, Vmn2r129	NP_001092928.1, NP_001092931.1, NP_001092938.1, NP_001092956.1, NP_001092986.1, XP_017445187.1, XP_017454827.1, XP_038944124.1, XP_038948169.1, XP_038948390.1, XP_038948398.1, XP_038951311.1, XP_038954192.1, XP_038966793.1	Vom2r4, Vom2r1, Vom2r69, Vom2r73, Vom2r71, Vom2r5, Vom2r68, Vom2r3, Vom2r70, Vom2r72, Vom2r67, LOC100910123, LOC103690913, Vom2r6	Vmn2r8/9: Male (in male and female) (-),M. spicilegus (+), Rat (-), Milk Snake (+) Vmn2r11: Male (in male and female) (-),M. spicilegus (+), Rat (-), Milk Snake (-) Vmn2r12: Male (in male and female) (-),M. spicilegus (-), Rat (-), Milk Snake (-) Vmn2r13: Male (in male and female) (-),M. spicilegus (-), Rat (-), Milk Snake (-) Vmn2r15: Male (in male and female) (+),M. spicilegus (-), Rat (-), Mil…	Isogai et al 2011 Isogai et al 2018 Osakada et al 2022
	A10	APOLLO_001171	Vmn2r_A10_2	NP_001372143.1	Vmn2r18			unknown
	A12	APOLLO_000042, APOLLO_001222, APOLLO_001225, APOLLO_001236, APOLLO_001290, APOLLO_001294	Vmn2r_A12_1, Vmn2r_A12_7, Vmn2r_A11_1, Vmn2r_A5_18, Vmn2r_A12_5, Vmn2r_A9_8	NP_001096054.1, NP_001098043.1, NP_001098045.1, NP_001098048.1, NP_001098049.1, NP_001098050.1, NP_001098051.1, NP_001098546.1, NP_001371191.1	Vmn2r114, Vmn2r111, Vmn2r112, Vmn2r113, Vmn2r115, Vmn2r116, Vmn2r117, Vmn2r46, Vmn2r130	NP_001092941.1, NP_001092942.1, NP_001092958.2, NP_001092960.1, NP_001092975.1, NP_001092981.1, NP_001093125.1, NP_001104791.1, NP_775154.2, NP_775439.1, XP_006241191.1, XP_038935860.1, XP_038956192.1, XP_038956990.1	Vom2r26, Vom2r28, Vom2r12, Vom2r15, Vom2r76, Vom2r42, Vom2r16, Vom2r80, Vom2r53, Vom2r40, Vom2r54, Vom2r55, LOC120099221, Vom2r42l1	Vmn2r111/112: Male (in male and female) (-) Vmn2r113: Male (in male and female) (-) Vmn2r114/115/117: Male (in male and female) (-) Vmn2r116: Male (in male and female) (+)	Isogai et al 2011
	A5|clade 3	APOLLO_000211	Vmn2r_A5_7	NP_001098658.1, NP_001098659.1, NP_001098660.1	Vmn2r77, Vmn2r78, Vmn2r79			Vmn2r77/78/79: female (in male) (-), male (in female) (-) , M. spicilegus (-), ferret (+)	Isogai et al 2011
		APOLLO_001314	Vmn2r_A5_11	NP_001371859.1	Vmn2r76	NP_001092982.1	Vom2r43	Vmn2r76: female (in male) (-), male (in female) (-) , M. spicilegus (-), ferret (-)	Isogai et al 2011
		APOLLO_000200	Vmn2r_A5_23	NP_001098650.1	Vmn2r65			Vmn2r65: female (in male) (+), male (in female) (-) , M. spicilegus (-), ferret (-) Vmn2r65: adult female + pup salivary gland ; specific cue: Smgc	Isogai et al 2011 Isogai et al 2018
	A7	APOLLO_000148	Vmn2r_A7_2			XP_038945840.1	LOC120093129	unknown
	A8|clad8	APOLLO_000027, APOLLO_000141, APOLLO_000142, APOLLO_000143	Vmn2r_A8_17, Vmn2r_A8_16, Vmn2r_A8_15, Vmn2r_A8_14	NP_001096051.1, NP_001098013.1, NP_001098032.1, NP_001098040.1, NP_001098041.1, NP_001098042.1, NP_001372089.1	Vmn2r95, Vmn2r94, Vmn2r100, Vmn2r108, Vmn2r109, Vmn2r110, Vmn2r106	NP_001092933.1, NP_001092935.1, NP_001092939.1, NP_001092940.1	Vom2r7, Vom2r9, Vom2r10, Vom2r11	Vmn2r95: rat (-), milk snake (-) Vmn2r94: rat (-), milk snake (-) Vmn2r108: rat (+) Vmn2r110: rat (+)	Isogai et al 2011
	A9|clade7	APOLLO_000045, APOLLO_001224	Vmn2r_A9_4, Vmn2r_A9_2			NP_775153.1	Vom2r27	unknown
		APOLLO_000046	Vmn2r_A9_3			NP_001092952.2, NP_001092963.1	Vom2r25, Vom2r24	unknown
	B|clade 1	APOLLO_000475	Vmn2r_B_1	NP_001098108.1	Vmn2r23	NP_001092977.1	Vom2r50	unknown
	C|clade0	APOLLO_000772, APOLLO_000773	Vmn2r_C_1, Vmn2r_C_2	NP_001371878.1, NP_001372055.1, NP_001372142.1, NP_064302.2, NP_783605.2, XP_030108190.1, XP_036019104.1	Vmn2r3, Vmn2r5, Vmn2r6, Vmn2r1, Vmn2r7, Vmn2r2, Vmn2r4	XP_006232500.1, XP_008759281.1, XP_038959843.1	Vom2r44, Vom2r45, LOC120101015	Family C receptors: co-expressed with V2R; function uncertain
	D|clade2	APOLLO_000192	Vmn2r_D_3	NP_001098114.2, XP_036008379.1, XP_036009214.1, XP_036009253.1	Vmn2r53, Vmn2r55, Vmn2r56, Vmn2r54	NP_001092943.1, NP_001093127.1	Vom2r35, Vom2r34	Vmn2r53: Peromyscus (-), Ferret (-), Milk Snake (-) Vmn2r54: Peromyscus (+), Ferret (-), Milk Snake (-) Vmn2r55: Peromyscus (-), Ferret (+), Milk Snake (+) Vmn2r56: Peromyscus (-), Ferret (-), Milk Snake (-) Vmn2r53: male mouse urine (low-molecular-weight (<3kDa fraction))	Isogai et al 2011 Itakura et al 2022
